# yacrd and fpa: upstream tools for long-read genome assembly

**DOI:** 10.1101/674036

**Authors:** Pierre Marijon, Rayan Chikhi, Jean-Stéphane Varré

## Abstract

**Motivation:** Genome assembly is increasingly performed on long, uncorrected reads. Assembly quality may be degraded due to unfiltered chimeric reads; also, the storage of all read overlaps can take up to terabytes of disk space.

**Results:** We introduce two tools, `yacrd` and `fpa`, preform respectively chimera removal, read scrubbing, and filter out spurious overlaps. We show that `yacrd` results in higher-quality assemblies and is one hundred times faster than the best available alternative.

**Availability:** https://github.com/natir/yacrd and https://github.com/natir/fpa

**Supplementary information:** Supplementary data are available online.
