## Supplementary material for "yacrd and fpa: upstream tools for long-read genome assembly": dataset_information

dataset	scrubber	# reads mapped	error rate	total length	N50	# chimera	# adaptator
c_elegans	raw	408988.0	0.125885	4729612505.0	16671.0	35483.0
c_elegans	dascrubber	373132.0	0.1035063	4058862480.0	15862.0	5359.0
c_elegans	yacrd	440491.0	0.1201609	4456662601.0	15684.0	8992.0
h_sapiens_chr1	raw	1075738.0	0.2120336	7256244420.0	10568.0	25888.0	959505
h_sapiens_chr1	dascrubber	835364.0	0.16731	5311887467.0	9890.0	1669.0	319702
h_sapiens_chr1	yacrd	1073176.0	0.19381	6157242872.0	9308.0	6255.0	99654
d_melanogaster_reads	raw	612438.0	0.1802003	4617586601.0	11934.0	30350.0	343029
d_melanogaster_reads	dascrubber	489523.0	0.1381057	3544317718.0	11600.0	17490.0	128633
d_melanogaster_reads	yacrd	634501.0	0.1640501	4123814796.0	10269.0	20031.0	55074
real_reads	raw	200658.0	0.160689	1425446392.0	9052.0	40949.0
real_reads	dascrubber	187083.0	0.1248349	1008763682.0	7600.0	371.0
real_reads	yacrd	196912.0	0.1412628	1027754953.0	7557.0	1859.0
real_reads	raw	158050.0	0.1539946	1621000527.0	20189.0	2353.0	247574
real_reads	dascrubber	141741.0	0.1282858	1506487464.0	20478.0	401.0	39959
real_reads	yacrd	167625.0	0.1474045	1542223496.0	18158.0	505.0	45918
ERR2531093	raw	59946.0	0.1308446	886457622.0	5691.0	1950.0
ERR2531093	dascrubber	54172.0	0.1124636	763029313.0	5300.0	799.0
ERR2531093	yacrd	60234.0	0.1291442	851974551.0	5491.0	1276.0
ERR2531094	raw	117355.0	0.1552204	1497670956.0	4302.0	3021.0
ERR2531094	dascrubber	104394.0	0.1400818	1240965410.0	4014.0	895.0
ERR2531094	yacrd	113572.0	0.1516007	1365012448.0	4079.0	1240.0
ERR2531095	raw	288412.0	0.16072	4450560268.0	4339.0	15869.0
ERR2531095	yacrd	274975.0	0.1549143	3958121400.0	4109.0	9084.0
ERR2531096	raw	266828.0	0.1644138	6962625380.0	3192.0	15120.0
ERR2531096	dascrubber	223509.0	0.143956	5014831273.0	2800.0	6385.0
ERR2531096	yacrd	248524.0	0.1577102	5889049940.0	2925.0	7431.0
ERR2564864	raw	119793.0	0.1294027	2654549501.0	4328.0	4712.0
ERR2564864	dascrubber	111633.0	0.118661	2285926468.0	3990.0	2043.0
ERR2564864	yacrd	119737.0	0.1276822	2483202505.0	4100.0	3231.0
ERR2564865	raw	84107.0	0.1851469	5869973113.0	4685.0	5551.0
ERR2564865	dascrubber	77939.0	0.1742857	4799348905.0	4228.0	3065.0
ERR2564865	yacrd	83082.0	0.1827194	5355242403.0	4387.0	3878.0
ERR2603033	raw	185468.0	0.1782055	5935962164.0	3923.0	21149.0
ERR2603033	dascrubber	172559.0	0.1663818	4905301835.0	3659.0	18491.0
ERR2603033	yacrd	177002.0	0.1738813	5294681663.0	3744.0	19094.0
ERR2615933	raw	218921.0	0.178264	6610596338.0	3561.0	25596.0
ERR2615933	dascrubber	203319.0	0.1660194	5407028271.0	3299.0	22427.0
ERR2615933	yacrd	207148.0	0.1733956	5826679356.0	3376.0	22708.0
ERR2615934	raw	299243.0	0.1456789	2190026504.0	2292.0	17689.0
ERR2615934	yacrd	285106.0	0.1407856	1942457171.0	2182.0	13958.0
ERR2632359	raw	193762.0	0.156033	1743816540.0	2003.0	12935.0
ERR2632359	yacrd	185016.0	0.1518778	1553899283.0	1887.0	10416.0
ERR2651535	raw	2645.0	0.1406835	111313845.0	1982.0	318.0
ERR2651535	dascrubber	2277.0	0.1248149	77573523.0	1900.0	158.0
ERR2651535	yacrd	2067.0	0.1368324	74354735.0	1795.0	191.0
ERR2651536	raw	609619.0	0.1714114	4369837725.0	2120.0	51241.0
ERR2651536	dascrubber	557417.0	0.1589739	3396867388.0	1900.0	39297.0
ERR2651536	yacrd	583996.0	0.1668119	3744810437.0	1997.0	43067.0
ERR2672424	raw	59614.0	0.146207	812896527.0	1841.0	7451.0
ERR2672424	yacrd	55687.0	0.1424598	708894375.0	1648.0	6817.0
ERR2672425	raw	262605.0	0.1470761	3206074555.0	1911.0	12656.0
ERR2672425	yacrd	254281.0	0.1428326	2839973399.0	1801.0	10870.0
ERR2681660	raw	130015.0	0.1992255	4878037214.0	3847.0	6012.0
ERR2681660	dascrubber	112282.0	0.1822114	3078780177.0	3264.0	2633.0
ERR2681660	yacrd	115335.0	0.1933791	3901242026.0	3468.0	3476.0
ERR2695057	raw	139656.0	0.1648428	3339843739.0	1804.0	8488.0
ERR2695057	yacrd	133830.0	0.1602495	3030117503.0	1704.0	7389.0
ERR2695058	raw	394274.0	0.1696458	6007821293.0	3722.0	41062.0
ERR2695058	yacrd	368928.0	0.1624515	5159329046.0	3431.0	29927.0
ERR3253076	raw	36807.0	0.1311338	140822004.0	4258.0	3625.0
ERR3253076	dascrubber	34293.0	0.1182548	119990690.0	3862.0	2288.0
ERR3253076	yacrd	36919.0	0.1294502	131010985.0	3996.0	2799.0
ERR3253077	raw	75404.0	0.1849393	281124214.0	3882.0	8864.0
ERR3253077	dascrubber	67561.0	0.1549425	212821182.0	3300.0	4691.0
ERR3253077	yacrd	73835.0	0.1796172	250728554.0	3574.0	6655.0
ERR3253078	raw	32520.0	0.122894	148282691.0	5124.0	2507.0
ERR3253078	dascrubber	30145.0	0.1099044	128654404.0	4758.0	1454.0
ERR3253078	yacrd	32882.0	0.1210648	139541141.0	4840.0	1752.0
ERR3253079	raw	108043.0	0.121505	431401493.0	4685.0	4076.0
ERR3253079	dascrubber	100273.0	0.109265	380490446.0	4400.0	1232.0
ERR3253079	yacrd	108469.0	0.120146	416710267.0	4546.0	2738.0
ERR3253080	raw	66914.0	0.1426241	201852344.0	3007.0	8497.0
ERR3253080	dascrubber	61352.0	0.131458	170550842.0	2701.0	6227.0
ERR3253080	yacrd	66342.0	0.1407332	189578288.0	2867.0	7633.0
ERR3253081	raw	78945.0	0.1215835	280946116.0	3967.0	4529.0
ERR3253081	dascrubber	72702.0	0.1080413	243061245.0	3672.0	2097.0
ERR3253081	yacrd	78855.0	0.1196886	267817338.0	3813.0	3418.0
ERR3253082	raw	28045.0	0.2378885	129662280.0	4616.0	1933.0
ERR3253082	dascrubber	27004.0	0.2302415	111604990.0	4215.0	1372.0
ERR3253082	yacrd	28192.0	0.2372402	120400529.0	4332.0	1566.0
ERR3253083	raw	42215.0	0.1638178	166284825.0	4243.0	10555.0
ERR3253083	dascrubber	39295.0	0.1531066	144267712.0	3906.0	9233.0
ERR3253083	yacrd	42261.0	0.1624717	156526516.0	4033.0	9788.0
ERR3253084	raw	5787.0	0.318836	104599271.0	5234.0	682.0
ERR3253084	dascrubber	5621.0	0.3210379	87797596.0	4681.0	575.0
ERR3253084	yacrd	5680.0	0.3197489	97499525.0	4879.0	623.0
ERR3253085	raw	30208.0	0.1227641	134801141.0	4972.0	1208.0
ERR3253085	dascrubber	27855.0	0.1061649	115507826.0	4600.0	386.0
ERR3253085	yacrd	30415.0	0.1202308	126171153.0	4720.0	608.0
ERR3253086	raw	25600.0	0.1249451	88938301.0	3849.0	1422.0
ERR3253086	dascrubber	23902.0	0.1099241	71370450.0	3400.0	556.0
ERR3253086	yacrd	24911.0	0.1208852	78348501.0	3558.0	800.0
ERR3253087	raw	65608.0	0.1216179	239796902.0	4207.0	1890.0
ERR3253087	dascrubber	59960.0	0.1048438	207474381.0	3900.0	472.0
ERR3253087	yacrd	65485.0	0.1187304	226142909.0	3999.0	763.0
ERR3253088	raw	22036.0	0.1368922	98956165.0	4937.0	3912.0
ERR3253088	dascrubber	20378.0	0.1240947	84378541.0	4491.0	3111.0
ERR3253088	yacrd	22253.0	0.1353908	92700178.0	4620.0	3494.0
ERR3253089	raw	19120.0	0.1657653	102285806.0	4934.0	3008.0
ERR3253089	dascrubber	17825.0	0.1535972	86367688.0	4428.0	2162.0
ERR3253089	yacrd	19203.0	0.1642504	95278209.0	4646.0	2587.0
ERR3253090	raw	33559.0	0.1514398	107546680.0	3312.0	3917.0
ERR3253090	dascrubber	30589.0	0.1377773	87379592.0	2994.0	2810.0
ERR3253090	yacrd	32491.0	0.1472345	96016169.0	3093.0	3072.0
ERR3253091	raw	72832.0	0.1453268	295031068.0	4603.0	7057.0
ERR3253091	dascrubber	65648.0	0.1271658	239051420.0	4100.0	3876.0
ERR3253091	yacrd	71976.0	0.1418937	266680875.0	4268.0	4886.0
ERR3253093	raw	70094.0	0.1356667	331871037.0	5458.0	5743.0
ERR3253093	dascrubber	63886.0	0.1186644	276294881.0	4965.0	2739.0
ERR3253093	yacrd	70133.0	0.1326683	305981890.0	5104.0	3614.0
ERR3253094	raw	223095.0	0.1349655	941531104.0	5031.0	10602.0
ERR3253094	dascrubber	202432.0	0.1181017	794148459.0	4643.0	2557.0
ERR3253094	yacrd	220845.0	0.1321559	888413867.0	4842.0	6286.0
ERR3253095	raw	119575.0	0.1550183	383273608.0	3274.0	15894.0
ERR3253095	dascrubber	107258.0	0.1404621	308088755.0	2900.0	11155.0
ERR3253095	yacrd	116769.0	0.1516754	346091384.0	3081.0	13476.0
ERR3253096	raw	153705.0	0.1349154	577451696.0	4269.0	9283.0
ERR3253096	dascrubber	137943.0	0.1170099	474584186.0	3869.0	3271.0
ERR3253096	yacrd	151592.0	0.1314001	535683530.0	4043.0	5882.0
ERR3253097	raw	57304.0	0.2469736	288824369.0	5056.0	3948.0
ERR3253097	dascrubber	54571.0	0.2381222	238249182.0	4592.0	2729.0
ERR3253097	yacrd	57246.0	0.2460823	262385203.0	4693.0	3190.0
ERR3253098	raw	89063.0	0.1758549	368740491.0	4495.0	22216.0
ERR3253098	dascrubber	81499.0	0.1619109	309472031.0	4100.0	19027.0
ERR3253098	yacrd	88035.0	0.1734786	338420778.0	4204.0	20172.0
ERR3253099	raw	12067.0	0.3140588	243352790.0	5523.0	1489.0
ERR3253099	dascrubber	11722.0	0.31739	194746180.0	4898.0	1288.0
ERR3253099	yacrd	11780.0	0.3146712	219862498.0	5126.0	1368.0
ERR3253100	raw	67807.0	0.1372567	315634738.0	5374.0	3427.0
ERR3253100	dascrubber	61100.0	0.1152639	256956579.0	4900.0	872.0
ERR3253100	yacrd	67182.0	0.1330357	287782680.0	5058.0	1490.0
ERR3253102	raw	131560.0	0.135604	510808205.0	4606.0	5286.0
ERR3253102	dascrubber	118020.0	0.1143738	424675812.0	4200.0	1116.0
ERR3253102	yacrd	129731.0	0.1311788	470722988.0	4341.0	1940.0
ERR3253103	raw	47449.0	0.1400029	216084101.0	5218.0	4585.0
ERR3253103	dascrubber	42978.0	0.1232318	178434189.0	4700.0	2628.0
ERR3253103	yacrd	47210.0	0.1365786	196966571.0	4822.0	3293.0
ERR3253104	raw	38781.0	0.1779465	222411938.0	5322.0	5650.0
ERR3253104	dascrubber	35012.0	0.1622718	180671963.0	4761.0	3766.0
ERR3253104	yacrd	38465.0	0.1750201	202101028.0	4938.0	4566.0
ERR3500074	raw	137155.0	0.1541679	559820213.0	4398.0	15111.0
ERR3500074	dascrubber	125108.0	0.1403466	467065522.0	4000.0	9784.0
ERR3500074	yacrd	136232.0	0.1518762	523776261.0	4175.0	12533.0
SRR8494915	raw	100486.0	0.1582028	1905980974.0	31158.0	3522.0	162988
SRR8494915	dascrubber	96182.0	0.1304356	1801254512.0	31291.0	2430.0	10624
SRR8494915	yacrd	113636.0	0.1522038	1833735297.0	28064.0	2543.0	25080
SRR8494916	raw	75759.0	0.1391622	1081206723.0	24384.0	5253.0	123954
SRR8494916	dascrubber	72212.0	0.1187349	1032237228.0	24492.0	4701.0	6634
SRR8494916	yacrd	78603.0	0.1364425	1054715144.0	23043.0	4869.0	16090
SRR8494917	raw	87185.0	0.1664183	821433180.0	18041.0	19445.0	150887
SRR8494917	dascrubber	81486.0	0.1490035	755779572.0	18300.0	17528.0	9942
SRR8494917	yacrd	82557.0	0.1624445	741073374.0	17796.0	13824.0	31104
SRR8494918	raw	93017.0	0.1452884	1102224669.0	23065.0	11738.0	175462
SRR8494918	dascrubber	88085.0	0.1276945	1042128074.0	23600.0	11104.0	12341
SRR8494918	yacrd	99987.0	0.1421658	1066050223.0	19996.0	13953.0	46215
SRR8494919	raw	206604.0	0.1317121	2798875974.0	22031.0	9882.0	340916
SRR8494919	yacrd	215032.0	0.129223	2729027112.0	20788.0	8423.0	19124
SRR8494920	raw	194870.0	0.136613	2429910571.0	21596.0	15635.0	333062
SRR8494920	dascrubber	187356.0	0.1172171	2297253035.0	21783.0	12697.0	51890
SRR8494920	yacrd	202252.0	0.133924	2355786649.0	20220.0	13587.0	48089
SRR8494921	raw	121690.0	0.1459223	2274425476.0	29417.0	8848.0	223323
SRR8494921	dascrubber	116562.0	0.1240953	2160282859.0	29778.0	7717.0	16800
SRR8494921	yacrd	129905.0	0.1430009	2215227123.0	26996.0	7470.0	52258
SRR8494922	raw	50483.0	0.1536148	794772023.0	26110.0	7168.0	87513
SRR8494922	dascrubber	48777.0	0.1357179	756804167.0	26606.0	6693.0	15190
SRR8494922	yacrd	53613.0	0.1510149	774152647.0	23751.0	7145.0	19502
SRR8494923	raw	173352.0	0.1543734	2864036191.0	29607.0	18440.0	272465
SRR8494923	dascrubber	166429.0	0.1329079	2737978532.0	29649.0	16436.0	19428
SRR8494923	yacrd	182452.0	0.1514363	2784171996.0	27532.0	16937.0	63361
SRR8494924	raw	136549.0	0.1315373	2069075117.0	24728.0	5795.0	229677
SRR8494924	dascrubber	131345.0	0.1099575	1959857711.0	25000.0	4541.0	16136
SRR8494924	yacrd	143762.0	0.1290214	2020951041.0	23198.0	4766.0	23862
SRR8494935	raw	45893.0	0.1495098	671984378.0	28184.0	2678.0	79908
SRR8494935	dascrubber	43796.0	0.1287283	638726973.0	28490.0	2299.0	5816
SRR8494935	yacrd	48687.0	0.1457398	650610705.0	25306.0	2142.0	21907
SRR8494936	raw	57786.0	0.1446046	858925317.0	29121.0	1824.0	92777
SRR8494936	dascrubber	55350.0	0.1238669	817788080.0	29491.0	1322.0	15488
SRR8494936	yacrd	61037.0	0.1408175	832554299.0	26840.0	1420.0	12711
SRR8494937	raw	124496.0	0.1577141	1845465724.0	25975.0	13313.0	216879
SRR8494937	dascrubber	117543.0	0.1315134	1729627601.0	26419.0	11452.0	16123
SRR8494937	yacrd	137374.0	0.1514121	1763101202.0	22570.0	12757.0	41036
SRR8494938	raw	50086.0	0.1517431	735803875.0	26166.0	2478.0	72777
SRR8494938	dascrubber	47953.0	0.1293302	691023940.0	26092.0	1713.0	3555
SRR8494938	yacrd	52611.0	0.1466528	702170006.0	23518.0	1683.0	19486
SRR8494939	raw	73665.0	0.1539815	1357475923.0	31740.0	1833.0	110104
SRR8494939	dascrubber	71598.0	0.1310949	1303455657.0	31657.0	1027.0	5619
SRR8494939	yacrd	79060.0	0.1508192	1319554054.0	29215.0	1033.0	27298
SRR8494941	raw	69973.0	0.1535534	1103774746.0	26704.0	11323.0	124719
SRR8494941	dascrubber	67406.0	0.1329918	1049926406.0	27021.0	10534.0	9110
SRR8494941	yacrd	73828.0	0.1501272	1069810489.0	24527.0	11140.0	14598
SRR8494942	raw	111237.0	0.1683476	1903424486.0	30290.0	21039.0	186803
SRR8494942	dascrubber	106532.0	0.142898	1793356088.0	30342.0	19078.0	11455
SRR8494942	yacrd	134861.0	0.1626074	1819111508.0	24039.0	25818.0	39496
SRR8494943	raw	59373.0	0.1357077	864933769.0	27607.0	3635.0	100603
SRR8494943	dascrubber	56859.0	0.1159194	823135490.0	27893.0	3104.0	9638
SRR8494943	yacrd	62092.0	0.1331951	844645504.0	25918.0	3376.0	17611
SRR8494944	raw	151858.0	0.1573132	2880229937.0	32304.0	10532.0	244818
SRR8494944	dascrubber	148424.0	0.135594	2759291175.0	32368.0	8834.0	16667
SRR8494944	yacrd	161860.0	0.154064	2794388674.0	29730.0	8949.0	30297
SRR8494905	raw	150194.0	0.1401191	1327858836.0	11471.0	28021.0
SRR8494905	dascrubber	144417.0	0.1108273	1070614909.0	10264.0	3116.0
SRR8494905	yacrd	163413.0	0.1298221	1136299992.0	10077.0	4287.0
SRR8494906	raw	146941.0	0.1534483	1364530574.0	11154.0	30702.0
SRR8494906	dascrubber	139121.0	0.1217365	1033975848.0	9600.0	3328.0
SRR8494906	yacrd	152330.0	0.1400936	1066590935.0	9354.0	4527.0
SRR8494907	raw	153056.0	0.1559829	1428648050.0	11621.0	31918.0
SRR8494907	dascrubber	145513.0	0.1263396	1114907421.0	10277.0	6000.0
SRR8494907	yacrd	160586.0	0.1434205	1156727794.0	10027.0	7213.0
SRR8494908	raw	162150.0	0.1742167	1325853757.0	10597.0	36267.0	10534
SRR8494908	dascrubber	155967.0	0.1417156	969886438.0	8883.0	5720.0	10037
SRR8494908	yacrd	157260.0	0.1534468	943255072.0	8592.0	6159.0	10795
SRR8494909	raw	150511.0	0.1572701	1356564061.0	11381.0	36992.0
SRR8494909	dascrubber	144466.0	0.1294787	1078688381.0	10100.0	14671.0
SRR8494909	yacrd	160482.0	0.1464756	1117688702.0	9734.0	14520.0
SRR8494910	raw	136480.0	0.1499477	1242784836.0	11003.0	31607.0
SRR8494910	dascrubber	129789.0	0.1229599	991801907.0	9800.0	11989.0
SRR8494910	yacrd	145571.0	0.1401641	1046862227.0	9555.0	12862.0
SRR8494912	raw	162395.0	0.1742261	1388803342.0	11054.0	40749.0
SRR8494912	dascrubber	156256.0	0.1353224	940743830.0	8800.0	704.0
SRR8494912	yacrd	152621.0	0.1489876	911475471.0	8723.0	1657.0
SRR8494913	raw	146034.0	0.1491421	1318574827.0	11140.0	27598.0
SRR8494913	dascrubber	139154.0	0.1181389	1024230941.0	9782.0	1784.0
SRR8494913	yacrd	153982.0	0.1363035	1067857718.0	9533.0	2773.0
SRR8494914	raw	136619.0	0.1768799	1243153949.0	11372.0	31422.0
SRR8494914	dascrubber	132851.0	0.142841	935005771.0	9687.0	6986.0
SRR8494914	yacrd	136320.0	0.1582265	871658888.0	8903.0	6774.0
SRR8494925	raw	153639.0	0.134818	1305490728.0	11047.0	25510.0
SRR8494925	dascrubber	146268.0	0.1079383	1064413267.0	10002.0	3904.0
SRR8494925	yacrd	165996.0	0.1263588	1144314634.0	9896.0	5398.0
SRR8494926	raw	146922.0	0.1485204	1197250485.0	10487.0	29174.0
SRR8494926	dascrubber	140463.0	0.1188824	946845628.0	9300.0	6508.0
SRR8494926	yacrd	156892.0	0.1374284	1000428552.0	9106.0	7408.0
SRR8494927	raw	154004.0	0.1752082	1307479382.0	10416.0	41463.0
SRR8494927	dascrubber	146539.0	0.1481545	996226297.0	9100.0	19447.0
SRR8494927	yacrd	153937.0	0.162133	1003575112.0	8833.0	18663.0
SRR8494928	raw	132904.0	0.1557354	1246894607.0	11130.0	32428.0
SRR8494928	dascrubber	127074.0	0.1258194	966351051.0	9751.0	11518.0
SRR8494928	yacrd	138557.0	0.1418434	974159446.0	9290.0	10769.0
SRR8494929	raw	152282.0	0.1649326	1272820190.0	10682.0	34525.0
SRR8494929	dascrubber	147288.0	0.13248	965396653.0	9076.0	7115.0
SRR8494929	yacrd	156382.0	0.1485193	960478177.0	8690.0	7258.0
SRR8494930	raw	184671.0	0.1576594	1335899919.0	9106.0	34198.0
SRR8494930	dascrubber	173080.0	0.1252985	1000598873.0	7700.0	2890.0
SRR8494930	yacrd	186704.0	0.1419259	1033848738.0	7578.0	4010.0
SRR8494931	raw	150129.0	0.1803441	1498056121.0	11564.0	32555.0
SRR8494931	dascrubber	142780.0	0.145325	1070218352.0	9643.0	3099.0
SRR8494931	yacrd	142433.0	0.15944	1015299896.0	9226.0	3360.0
SRR8494932	raw	115054.0	0.1528922	1017068978.0	11138.0	24027.0
SRR8494932	dascrubber	108516.0	0.1276783	824383894.0	10100.0	9062.0
SRR8494932	yacrd	122112.0	0.1445188	869887911.0	9783.0	9708.0
SRR8494933	raw	153978.0	0.1494996	1296748062.0	10794.0	28774.0
SRR8494933	dascrubber	147185.0	0.1173563	1004940174.0	9483.0	1981.0
SRR8494933	yacrd	162750.0	0.1360891	1058368360.0	9330.0	3016.0
SRR8494934	raw	134015.0	0.1462492	1125199682.0	10360.0	25895.0
SRR8494934	dascrubber	127033.0	0.1168152	883354204.0	9179.0	4816.0
SRR8494934	yacrd	141732.0	0.1354566	936553449.0	8989.0	5898.0
